# Naturally ornate RNA-only complexes revealed by cryo-EM

**DOI:** 10.1101/2024.12.08.627333

**Authors:** Rachael C. Kretsch, Yuan Wu, Svetlana A. Shabalina, Hyunbin Lee, Grace Nye, Eugene V. Koonin, Alex Gao, Wah Chiu, Rhiju Das

## Abstract

Myriad families of natural RNAs have been proposed, but not yet experimentally shown, to form biologically important structures. Here we report three-dimensional structures of three large ornate bacterial RNAs using cryogenic electron microscopy at resolutions of 2.9-3.1 Å. Without precedent among previously characterized natural RNA molecules, Giant, Ornate, Lake- and Lactobacillales-Derived (GOLLD), Rumen-Originating, Ornate, Large (ROOL), and Ornate Large Extremophilic (OLE) RNAs form homo-oligomeric complexes whose stoichiometries are retained at concentrations lower than expected in the cell. OLE RNA forms a dimeric complex with long co-axial pipes spanning two monomers. Both GOLLD and ROOL form distinct RNA-only multimeric nanocages with diameters larger than the ribosome. Extensive intra- and intermolecular A-minor interactions, kissing loops, an unusual A-A helix, and other interactions stabilize the three complexes. Sequence covariation analysis of these large RNAs reveals evolutionary conservation of intermolecular interactions, supporting the biological importance of large, ornate RNA quaternary structures that can assemble without any involvement of proteins.

---

The importance of non-coding RNAs across biology is increasingly appreciated, yet only a handful have been functionally characterized, with studies revealing sophisticated catalytic and sensory functions in some cases^1–5^. Bacteria, archaea and their viruses are hypothesized to possess numerous diverse and complex ncRNAs, but most of these have not been thoroughly studied^6–9^. Furthermore, there is a conspicuous shortage of data on the three-dimensional structures of RNA molecules. Out of more than 4,000 RNA classes in the RNA Families (RFAM) database 15.0, only 143 have experimentally resolved tertiary structures^10^. For many of the remaining cases, it appears likely that structural characterization will depend on reconstitution of the RNA with small molecule, protein, or nucleic acid partners, which are unknown in most cases.

The Breaker laboratory and collaborators have previously described three classes of bacterial and phage RNAs for which covariance analysis of genomic and metagenomic sequences revealed secondary structures so extensive and elaborate that epithets ‘ornate’, and ‘giant’ or ‘large’ were included in their names: Giant, Ornate, Lake- and Lactobacillales-Derived (GOLLD) RNA^8^; Rumen-Originating, Ornate, Large (ROOL) RNA^6,11^ (concomitantly reported in ref.^12^); and Ornate Large Extremophilic (OLE) RNA^7^. The functions of all these three classes of large RNAs remain poorly understood.

Here, using cryogenic electron microscopy (cryo-EM), we show that OLE, ROOL, and GOLLD all form atomically ordered three-dimensional structures. Unexpectedly, all three structures are stabilized not by proteins but by other copies of the same RNA molecule in ornate quaternary assemblies with numerous intermolecular bridges, a phenomenon not previously observed for natural RNA molecules^13^.
