## Supplemental Table S1 for "Naturally ornate RNA-only complexes revealed by cryo-EM"

### Sheet: OLE
Alignment	#	left_pos	right_pos	score	E-value	pvalue	subs	power	Aln	Ref_seq	left_pos_Ref	right_pos_ref	Examples
	1	21	3762	3090.86	0.000531814	2.5927e-09	201	1	~		2	580
	2	22	3759	6583.08	1.1959e-13	5.83023e-19	920	1	~		3	579
	3	26	2839	2562.36	0.0152786	7.44864e-08	83	0.94	~		6	404
	4	27	56	2550.03	0.0165253	8.0564e-08	558	1	~		7	19
	5	27	2042	3623.63	1.79832e-05	8.76717e-11	216	1	~		7	270
	6	27	2603	3519.8	3.48048e-05	1.6968e-10	217	1	~		7	365
	7	27	2837	6545.86	1.51536e-13	7.38766e-19	243	1	~		7	403
	8	27	3413	2674.96	0.00747266	3.64307e-08	487	1	~		7	514
	9	36	2836	8080.4	8.68474e-18	4.23398e-23	612	1	~		11	402
	10	53	2635	4842.03	7.74847e-09	3.77753e-14	275	1	~		17	384
	11	55	2634	4365.09	1.61038e-07	7.85093e-13	769	1	~		18	383
	12	56	2633	8451.72	8.16864e-19	3.98237e-24	1005	1	~		19	382
	13	57	2632	4472.44	8.1351e-08	3.96602e-13	1479	1	~		20	381
	14	58	2631	4486.19	7.45377e-08	3.63386e-13	1193	1	~		21	380
	15	64	2620	3775.19	6.86027e-06	3.34452e-11	1566	1	~		25	376
	16	66	2619	3824.36	5.01719e-06	2.44598e-11	1358	1	~		26	375
	17	68	2618	5312.35	3.88764e-10	1.8953e-15	1347	1	~		27	374
	18	70	2617	6215.06	1.24401e-12	6.06478e-18	1469	1	~		28	373
	19	71	2615	3979.49	1.87103e-06	9.12163e-12	1206	1	~		29	372
	20	73	2613	3032.51	0.00077058	3.75673e-09	1079	1	~		30	371
	21	75	2611	3260.98	0.000180383	8.79402e-10	906	1	~		31	370
	22	83	308	6387.56	4.15003e-13	2.02322e-18	674	1	*		37	54
	23	84	307	11085.4	4.27049e-26	2.08195e-31	161	1	*		38	53
	24	85	306	2796.07	0.00346222	1.6879e-08	112	0.99	*		39	52
	25	87	304	3168.45	0.000324856	1.58374e-09	155	1	*		40	51
	26	93	103	3715.11	1.00504e-05	4.89975e-11	242	1	~		43	49	P4/L4
	27	93	303	3744.25	8.35251e-06	4.07201e-11	261	1	~		43	50	P4/L4
	28	103	303	3400.41	7.4334e-05	3.62393e-10	213	1	~		49	50
	29	303	1213	2376.64	0.049697	2.42282e-07	407	1			50	167
	30	307	2647	2484.99	0.0249779	1.21772e-07	359	1			53	388
	31	307	2830	2437.02	0.0338678	1.65112e-07	295	1			53	396
	32	327	2036	5279.16	4.80055e-10	2.34036e-15	212	1	~		60	267
	33	355	357	3526.67	3.33109e-05	1.62397e-10	453	1	~		68	69
	34	376	381	3636.65	1.65565e-05	8.0716e-11	292	1	~		74	75
	35	381	794	3735.23	8.84448e-06	4.31186e-11	323	1			75	123
	36	384	791	7657.37	1.28266e-16	6.25319e-22	277	1	*		76	121
	37	384	2647	2546.97	0.0168485	8.21397e-08	383	1			76	388
	38	384	2830	2476.03	0.0264386	1.28893e-07	319	1			76	396
	39	387	789	3850.97	4.23638e-06	2.06532e-11	596	1	*		77	120
	40	389	788	4773.13	1.20112e-08	5.85568e-14	502	1	*		78	119
	41	391	787	2876.03	0.00208323	1.01561e-08	164	1	*		79	118
	42	396	785	2389.09	0.0459201	2.2387e-07	480	1	~		80	117
	43	397	783	5150.36	1.08944e-09	5.31124e-15	274	1	*		81	116
	44	399	782	2716.66	0.00573364	2.79526e-08	445	1	*		82	115
	45	402	781	2479.56	0.0258493	1.2602e-07	531	1	*		83	114
	46	402	782	3058.13	0.000654874	3.19264e-09	596	1			83	115
	47	405	780	9507.38	9.85415e-22	4.80409e-27	1148	1	*		84	113
	48	408	779	4646.89	2.68164e-08	1.30735e-13	1170	1	*		85	112
	49	415	426	2819.3	0.00298771	1.45657e-08	439	1			86	93
	50	415	777	8067.13	9.44901e-18	4.60658e-23	512	1	*		86	111
	51	420	421	3036.41	0.000751715	3.66476e-09	416	1			89	90
	52	420	774	4050.72	1.18927e-06	5.79791e-12	305	1	*		89	108
	53	420	3411	3019.17	0.000838813	4.08938e-09	217	1			89	512
	54	420	3613	2968.86	0.00115476	5.6297e-09	224	1			89	517
	55	420	3714	3198.09	0.000269055	1.3117e-09	226	1			89	555
	56	421	774	3039.04	0.000739396	3.6047e-09	335	1			90	108
	57	422	771	11074.4	4.58175e-26	2.23369e-31	809	1	*		91	106
	58	424	769	7319.98	1.09848e-15	5.35531e-21	919	1	*		92	105
	59	426	768	5402.01	2.1969e-10	1.07103e-15	800	1	*		93	104
	60	426	777	3106.71	0.000480849	2.34423e-09	621	1			93	111
	61	426	3082	2449.11	0.0313632	1.52902e-07	505	1			93	457
	62	426	3702	2423.1	0.0370044	1.80404e-07	463	1			93	547
	63	428	766	3230.68	0.000218698	1.0662e-09	208	1			94	102	P5/L5
	64	428	767	13612.6	4.3897e-33	2.14006e-38	277	1	*		94	103	P5/L5
	65	429	766	4621.71	3.14692e-08	1.53418e-13	198	1	*		95	102	P5/L5
	66	429	2645	2767.85	0.00414157	2.0191e-08	235	1			95	387	P5/L5
	67	429	2831	2629.26	0.00998958	4.87012e-08	255	1			95	397	P5/L5
	68	766	767	3299.62	0.000141088	6.87833e-10	213	1			102	103	P5/L5
	69	774	3411	2819.89	0.00297634	1.45102e-08	136	1			108	512
	70	774	3613	2772.46	0.00402229	1.96094e-08	143	1			108	517
	71	774	3714	3234.7	0.00021314	1.0391e-09	145	1			108	555
	72	776	777	2728.91	0.00530435	2.58598e-08	723	1			110	111
	73	792	2036	2378.7	0.0490388	2.39074e-07	151	1			122	267
	74	792	2044	2417.56	0.0383195	1.86815e-07	121	1			122	272
	75	792	2599	2450.91	0.0310068	1.51164e-07	155	1			122	363
	76	794	976	2385.93	0.0468477	2.28392e-07	393	1	~		123	125
	77	794	978	3368.72	9.0931e-05	4.43306e-10	303	1	~		123	126
	78	976	978	3129.3	0.000416642	2.03121e-09	322	1	~		125	126
	79	980	1229	2823.46	0.00290903	1.41821e-08	320	1	*		127	173
	80	982	1224	8248.01	2.98736e-18	1.4564e-23	778	1	*		128	172
	81	983	1222	8488.38	6.46887e-19	3.1537e-24	1398	1	*		129	171
	82	985	1220	4470.93	8.21309e-08	4.00404e-13	1330	1	*		130	170
	83	987	1218	4786.3	1.10472e-08	5.38573e-14	1341	1	*		131	169
	84	991	1215	5974.05	5.76633e-12	2.8112e-17	1397	1	~		132	168
	85	992	1213	10592.8	9.82884e-25	4.79175e-30	652	1	*		133	167
	86	992	3725	2571.42	0.0144252	7.03258e-08	624	1			133	563
	87	995	1209	4338.09	1.91213e-07	9.32201e-13	162	1	*		136	164
	88	997	1190	2863.13	0.00226118	1.10237e-08	481	1	~		137	162
	89	1001	1171	2671.75	0.00762854	3.71906e-08	1288	1	~		139	158
	90	1003	1168	3288.84	0.000151115	7.36716e-10	1121	1	~		140	157
	91	1005	1165	8680.35	1.90557e-19	9.29004e-25	679	1	*		141	156
	92	1006	1163	10190.8	1.27097e-23	6.19622e-29	877	1	*		142	155
	93	1007	1161	11808.2	4.28591e-28	2.08946e-33	973	1	*		143	154
	94	1007	2647	2881.29	0.00201488	9.82292e-09	780	1			143	388
	95	1007	2830	2751.17	0.00460514	2.2451e-08	716	1			143	396
	96	1008	1160	9408.52	1.84891e-21	9.01381e-27	310	1	*		144	153
	97	1161	2647	2915.06	0.00162544	7.92435e-09	749	1			154	388
	98	1161	2830	2789.87	0.00360132	1.75572e-08	685	1			154	396
	99	1213	3725	2544.75	0.0170856	8.32954e-08	554	1			167	563
	100	1250	1633	7118.58	3.95832e-15	1.92976e-20	391	1	*		182	223
	101	1253	1631	10423.7	2.88437e-24	1.40619e-29	848	1	*		183	222
	102	1256	1629	9705	2.80089e-22	1.36549e-27	838	1	*		184	221
	103	1258	1627	7015.56	7.62469e-15	3.71719e-20	1441	1	*		185	220
	104	1263	1623	3165.36	0.000331216	1.61474e-09	1517	1	~		186	219
	105	1268	1622	5111.92	1.39139e-09	6.78332e-15	1400	1	*		188	218
	106	1270	1621	4851.14	7.31261e-09	3.56504e-14	844	1	*		189	217
	107	1272	1619	2634.9	0.00964049	4.69993e-08	651	1	*		190	216
	108	1276	1616	2578.43	0.0137979	6.72677e-08	506	1	*		191	215
	109	1281	1611	7213.77	2.15952e-15	1.05281e-20	1141	1	*		193	213
	110	1282	1609	7146.08	3.32273e-15	1.61989e-20	1693	1	*		194	212
	111	1284	1606	3837.86	4.60443e-06	2.24475e-11	1964	1	*		195	211
	112	1287	1603	4918.68	4.75805e-09	2.31964e-14	1921	1	*		196	210
	113	1289	1601	4009.87	1.5421e-06	7.51804e-12	1841	1	*		197	209
	114	1650	2007	6659.3	7.36334e-14	3.58977e-19	312	1	*		234	258
	115	1652	2006	3420.82	6.52922e-05	3.18312e-10	822	1	*		235	257
	116	1654	2005	6792.21	3.15931e-14	1.54022e-19	715	1	*		236	256
	117	1665	1996	3711.34	1.02962e-05	5.01959e-11	734	1	*		239	254
	118	1668	1994	6094.52	2.67919e-12	1.30616e-17	798	1	*		240	253
	119	1668	1996	2569	0.0146468	7.1406e-08	789	1			240	254
	120	1670	1993	2457.44	0.0297531	1.45052e-07	533	1	*		241	252
	121	1672	1991	5986.41	5.33049e-12	2.59872e-17	705	1	*		242	251
	122	1673	1990	5944.94	6.94164e-12	3.38419e-17	815	1	*		243	250
	123	1990	1991	2437.2	0.0338356	1.64955e-07	763	1			250	251
	124	2042	2603	8862.87	5.9632e-20	2.90718e-25	237	1	*		270	365
	125	2042	2837	3685.45	1.21396e-05	5.91827e-11	263	1			270	403
	126	2043	2601	5237.06	6.2752e-10	3.05928e-15	182	1	*		271	364
	127	2044	2599	4669.98	2.31515e-08	1.12868e-13	148	1	*		272	363
	128	2044	3383	2457.47	0.0297436	1.45006e-07	105	0.98			272	502
	129	2055	2585	7075.79	5.19779e-15	2.53402e-20	1091	1	*		279	354
	130	2058	2582	8596.42	3.25173e-19	1.58528e-24	1990	1	*		280	353
	131	2060	2578	9568.59	6.67444e-22	3.25392e-27	2034	1	*		281	352
	132	2063	2576	9234.88	5.58488e-21	2.72274e-26	1823	1	*		282	351
	133	2067	2574	9343.68	2.7939e-21	1.36208e-26	1614	1	*		283	350
	134	2071	2572	9017.81	2.22379e-20	1.08414e-25	836	1	*		284	349
	135	2074	2078	3066.6	0.000620435	3.02474e-09	628	1			285	285
	136	2074	2079	2737.3	0.00503031	2.45237e-08	803	1			285	286
	137	2074	2571	4535.74	5.43856e-08	2.6514e-13	761	1	*		285	348
	138	2087	2547	13232.8	4.92798e-32	2.40249e-37	1097	1	*		291	342
	139	2089	2546	11506.8	2.91942e-27	1.42327e-32	1458	1	*		292	341
	140	2092	2544	11649.2	1.17948e-27	5.75019e-33	1708	1	*		293	340
	141	2093	2542	8599.45	3.18921e-19	1.5548e-24	1495	1	*		294	339
	142	2094	2541	6035.65	3.8963e-12	1.89952e-17	1128	1	*		295	338
	143	2161	2514	6227.85	1.14669e-12	5.59033e-18	2007	1	*		302	333
	144	2163	2511	8109.49	7.21623e-18	3.51805e-23	2287	1	*		303	332
	145	2165	2507	8537.37	4.73548e-19	2.30864e-24	2292	1	*		304	331
	146	2168	2503	7115.39	4.03976e-15	1.96946e-20	2652	1	*		305	330
	147	2171	2500	6186.54	1.49187e-12	7.27316e-18	2662	1	*		306	329
	148	2174	2495	5507.84	1.12056e-10	5.46297e-16	2662	1	*		307	328
	149	2177	2490	5973.73	5.77919e-12	2.81747e-17	2691	1	*		308	327
	150	2183	2486	5387.48	2.41e-10	1.17492e-15	2664	1	*		309	326
	151	2189	2482	5449.58	1.62334e-10	7.91409e-16	2691	1	*		310	325
	152	2193	2479	8098.53	7.73716e-18	3.77202e-23	2312	1	*		311	324
	153	2196	2477	9394.62	2.01998e-21	9.84778e-27	1911	1	*		312	323
	154	2200	2475	10436.5	2.65949e-24	1.29655e-29	1512	1	*		313	322
	155	2202	2474	8009.39	1.36469e-17	6.65314e-23	1358	1	*		314	321
	156	2599	3383	2413.49	0.0393301	1.91742e-07	139	1			363	502
	157	2603	2837	3653.74	1.48506e-05	7.23998e-11	264	1			365	403
	158	2645	2831	7641.87	1.41566e-16	6.9016e-22	238	1	*		387	397
	159	2647	2830	11306.5	1.04504e-26	5.09478e-32	492	1	*		388	396
	160	2648	2829	3456.85	5.19185e-05	2.53113e-10	103	0.98	*		389	395
	161	2845	3005	5937.59	7.27404e-12	3.54624e-17	484	1	*		407	418
	162	2847	3003	5852.12	1.25295e-11	6.10838e-17	948	1	*		408	417
	163	2848	3002	4395.8	1.3247e-07	6.45818e-13	1224	1	*		409	416
	164	2849	3001	3869.04	3.77696e-06	1.84134e-11	1109	1	*		410	415
	165	3009	3757	4819.07	8.96658e-09	4.37138e-14	1294	1	*		419	578
	166	3011	3756	6300.12	7.24028e-13	3.52978e-18	1409	1	*		420	577
	167	3015	3753	10937.3	1.09641e-25	5.34522e-31	971	1	*		421	576
	168	3017	3750	11440.1	4.46542e-27	2.17698e-32	1249	1	*		422	575
	169	3019	3747	13627.5	3.99366e-33	1.94699e-38	1661	1	*		423	574
	170	3020	3743	12777.5	8.94956e-31	4.36308e-36	1836	1	*		424	573
	171	3022	3740	12463.5	6.60788e-30	3.22147e-35	1669	1	*		425	572
	172	3024	3739	14001.2	3.69822e-34	1.80295e-39	1231	1	*		426	571
	173	3025	3738	12416.2	8.93005e-30	4.35357e-35	1056	1	*		427	570
	174	3027	3734	5349.88	3.06141e-10	1.4925e-15	1075	1	*		428	569
	175	3028	3732	2584.08	0.0133116	6.48966e-08	314	1	*		429	568
	176	3041	3719	4258.92	3.1635e-07	1.54227e-12	476	1	*		439	559
	177	3042	3718	5033.29	2.29496e-09	1.11884e-14	434	1	*		440	558
	178	3042	3719	2765.23	0.00421189	2.05338e-08	480	1			440	559
	179	3043	3717	3282.8	0.00015699	7.65358e-10	175	1	*		441	557
	180	3045	3716	6982.41	9.41574e-15	4.59036e-20	498	1	*		442	556
	181	3052	3714	3277.42	0.000162473	7.92087e-10	118	0.99	~		444	555
	182	3070	3072	2731.23	0.00522741	2.54846e-08	131	1	~		448	449
	183	3078	3089	7158.36	3.07252e-15	1.49791e-20	656	1	~		453	461
	184	3081	3703	5647.99	4.59334e-11	2.23934e-16	177	1	*		456	548
	185	3082	3702	15331.6	7.74233e-38	3.77454e-43	420	1	*		457	547
	186	3084	3701	7880.56	3.0981e-17	1.51038e-22	222	1	*		458	546
	187	3087	3696	8187.28	4.39777e-18	2.144e-23	377	1	*		460	544
	188	3089	3679	3986.29	1.79184e-06	8.73555e-12	844	1	~		461	543
	189	3091	3304	13632.4	3.86975e-33	1.88658e-38	1121	1	*		462	482
	190	3092	3303	13075.5	1.34164e-31	6.54077e-37	943	1	*		463	481
	191	3093	3301	15082.8	3.77599e-37	1.84087e-42	1057	1	*		464	480
	192	3095	3299	15123.6	2.91209e-37	1.4197e-42	1290	1	*		465	479
	193	3097	3298	9997.4	4.35233e-23	2.12185e-28	1916	1	*		466	478
	194	3102	3293	3047.23	0.000701849	3.42165e-09	2279	1	~		467	477
	195	3106	3293	2619.01	0.0106616	5.19774e-08	2432	1	*		468	477
	196	3108	3291	8742.22	1.28539e-19	6.26651e-25	1483	1	*		469	476
	197	3111	3290	4665.01	2.38921e-08	1.16479e-13	361	1	*		470	475
	198	3306	3656	12483.4	5.82151e-30	2.8381e-35	771	1	*		483	533
	199	3311	3653	9003.33	2.43883e-20	1.18898e-25	1934	1	*		484	532
	200	3313	3649	15529.4	2.19726e-38	1.07121e-43	1735	1	*		485	531
	201	3315	3646	14647.8	6.02492e-36	2.93726e-41	1890	1	*		486	530
	202	3317	3643	13548.6	6.59797e-33	3.21664e-38	1879	1	*		487	529
	203	3319	3640	15300.6	9.43188e-38	4.59822e-43	2007	1	*		488	528
	204	3320	3638	15284.8	1.04302e-37	5.08491e-43	1836	1	*		489	527
	205	3321	3636	12103.8	6.52442e-29	3.18078e-34	899	1	*		490	526
	206	3375	3389	11837	3.56673e-28	1.73885e-33	625	1	~		496	503
	207	3377	3383	4918.83	4.75351e-09	2.31743e-14	89	0.95	~		497	502
	208	3391	3629	2594.63	0.0124488	6.06905e-08	149	1	*		505	524
	209	3393	3627	12553.2	3.73156e-30	1.81921e-35	425	1	*		506	523
	210	3394	3625	10980.9	8.30918e-26	4.05089e-31	1684	1	*		507	522
	211	3396	3622	7531.49	2.85853e-16	1.39359e-21	1631	1	*		508	521
	212	3400	3620	4903.95	5.22617e-09	2.54786e-14	1592	1	*		509	520
	213	3407	3618	8792.54	9.33195e-20	4.54951e-25	1723	1	*		510	519
	214	3410	3614	8641.28	2.44412e-19	1.19155e-24	807	1	*		511	518
	215	3411	3613	5786.13	1.90694e-11	9.29668e-17	55	0.88	*		512	517
	216	3668	3677	7606.95	1.76837e-16	8.62113e-22	147	1	~		535	541
	217	3675	3723	2785.02	0.00371402	1.81066e-08	842	1	~		540	562

### Sheet: ROOL
Alignment	#	left_pos	right_pos	score	E-value	pvalue	subs	power	Aln	Ref_seq	left_pos_Ref	right_pos_Ref	Examples	Annot
	1	6	1354	203.976	0.000686512	3.54e-09	129	1	*	env-120	1	659
	2	8	1352	178.761	0.00761112	3.93e-08	108	0.98	*		3	657
	3	9	1351	225.619	8.68e-05	4.48e-10	119	1	*		4	656
	4	10	1350	374.231	5.91e-11	3.05e-16	110	0.99	*		5	655
	5	11	1349	231.893	4.78e-05	2.47e-10	113	0.99	*		6	654
	6	12	1348	276.661	6.62e-07	3.42e-12	116	0.99	*		7	653
	7	13	1347	234.312	3.78e-05	1.95e-10	96	0.96	*		8	652
	8	14	1346	274.875	7.86e-07	4.06e-12	106	0.98	*		9	651
	9	15	1345	268.502	1.44e-06	7.44e-12	113	0.99	*		10	650
	10	16	1344	376.919	4.57e-11	2.36e-16	102	0.97	*		11	649
	11	17	1343	415.016	1.2e-12	6.18e-18	107	0.98	*		12	648
	12	18	1342	451.457	3.67e-14	1.89e-19	103	0.98	*		13	647
	13	19	1341	522.55	4.12e-17	2.12e-22	93	0.96	*		14	646
	14	20	1339	524.487	3.42e-17	1.76e-22	100	0.97	*		15	644
	15	21	1338	569.6	4.58e-19	2.36e-24	90	0.95	*		16	643
	16	22	1337	631.026	1.28e-21	6.63e-27	81	0.94	*		17	642
	17	25	77	266.936	1.68e-06	8.67e-12	20	0.59	*		20	53
	18	26	76	556.795	1.56e-18	8.04e-24	44	0.84	*		21	52
	19	26	220	227.836	7.04e-05	3.63e-10	54	0.88			21	149
	20	27	75	700.312	1.7e-24	8.78e-30	55	0.88	*		22	51
	21	28	74	689.241	4.92e-24	2.54e-29	80	0.93	*		23	50
	22	29	73	326.85	5.46e-09	2.82e-14	29	0.73	*		24	49
	23	48	69	538.897	8.62e-18	4.45e-23	107	0.98	*		31	47
	24	49	68	602.741	1.92e-20	9.93e-26	123	1	*		32	46
	25	50	67	666.866	4.17e-23	2.15e-28	112	0.99	*		33	45
	26	51	66	633.304	1.03e-21	5.32e-27	116	0.99	*		34	44
	27	52	65	318.49	1.22e-08	6.29e-14	53	0.87	*		35	43
	28	76	220	227.836	7.04e-05	3.63e-10	54	0.88			52	149
	29	78	355	285.852	2.75e-07	1.42e-12	59	0.89	~		54	211
	30	81	353	525.628	3.06e-17	1.58e-22	113	0.99	*		55	209
	31	82	351	640.514	5.18e-22	2.67e-27	125	1	*		56	208
	32	83	350	571.209	3.91e-19	2.02e-24	125	1	*		57	207
	33	84	348	584.698	1.08e-19	5.58e-25	132	1	*		58	206
	34	86	347	623.395	2.67e-21	1.38e-26	128	1	*		59	205
	35	87	346	398.661	5.71e-12	2.95e-17	94	0.96	*		60	204
	36	112	186	390.749	1.22e-11	6.3e-17	86	0.95	*		85	123
	37	113	185	428.408	3.32e-13	1.72e-18	78	0.93	*		86	122
	38	114	184	340.897	1.43e-09	7.4e-15	100	0.97	*		87	121
	39	117	181	196.086	0.0014596	7.53e-09	121	1	*		88	118
	40	118	180	231.426	4.99e-05	2.58e-10	124	1	*		89	117
	41	119	178	169.38	0.0186656	9.63e-08	116	0.99	*		90	116
	42	125	171	239.716	2.26e-05	1.17e-10	140	1	*		92	113
	43	128	169	278.752	5.41e-07	2.79e-12	113	0.99	*		93	112
	44	129	168	284.161	3.23e-07	1.67e-12	139	1	*		94	111
	45	131	166	478.649	2.74e-15	1.41e-20	120	1	*		95	110
	46	132	165	592.204	5.25e-20	2.71e-25	122	1	*		96	109
	47	135	162	310.009	2.73e-08	1.41e-13	110	0.99	*		97	108
	48	136	161	413.187	1.43e-12	7.37e-18	57	0.88	*		98	107
	49	137	160	266.885	1.69e-06	8.71e-12	66	0.91	*		99	106
	50	138	159	436.775	1.5e-13	7.72e-19	47	0.85	*		100	105
	51	189	250	349.017	6.58e-10	3.39e-15	114	0.99	*		124	176
	52	190	249	455.596	2.48e-14	1.28e-19	123	1	*		125	175
	53	192	247	527.046	2.68e-17	1.38e-22	141	1	*		126	174
	54	193	246	353.131	4.44e-10	2.29e-15	121	1	*		127	173
	55	195	244	307.621	3.44e-08	1.77e-13	116	0.99	*		128	171
	56	199	242	327.268	5.26e-09	2.71e-14	109	0.98	*		131	169
	57	200	241	329.89	4.1e-09	2.12e-14	106	0.98	*		132	168
	58	201	240	282.091	3.95e-07	2.04e-12	108	0.98	*		133	167
	59	202	238	389.161	1.42e-11	7.31e-17	98	0.97	*		134	166
	60	204	237	531.288	1.78e-17	9.2e-23	91	0.96	*		135	165
	61	256	298	332.024	3.34e-09	1.72e-14	78	0.93	*		180	193
	62	257	297	609.213	1.03e-20	5.33e-26	117	0.99	*		181	192
	63	258	296	640.717	5.08e-22	2.62e-27	124	1	*		182	191
	64	259	295	461.19	1.45e-14	7.49e-20	108	0.98	*		183	190
	65	260	294	375.1	5.43e-11	2.8e-16	84	0.94	*		184	189
	66	370	1296	549.92	3e-18	1.55e-23	121	1	*		216	619
	67	371	1295	587.157	8.51e-20	4.39e-25	118	0.99	*		217	618
	68	372	1294	496.991	4.74e-16	2.44e-21	120	1	*		218	617
	69	373	1293	485.443	1.43e-15	7.38e-21	119	1	*		219	616
	70	374	1292	412.615	1.51e-12	7.77e-18	98	0.97	*		220	615
	71	375	1291	393.066	9.76e-12	5.04e-17	106	0.98	*		221	614
	72	376	1290	269.199	1.35e-06	6.99e-12	94	0.96	*		222	613
	73	377	1289	339.45	1.64e-09	8.45e-15	95	0.96	*		223	612
	74	378	1288	329.073	4.43e-09	2.28e-14	87	0.95	*		224	611
	75	379	1287	184.267	0.00450254	2.32e-08	58	0.89	*		225	610
	76	390	1276	306.099	3.99e-08	2.06e-13	105	0.98	*		228	608
	77	391	1275	711.278	5.97e-25	3.08e-30	113	0.99	*		229	607
	78	392	1274	617.006	4.9e-21	2.53e-26	95	0.96	*		230	606
	79	393	1273	411.412	1.69e-12	8.71e-18	46	0.85	*		231	605
	80	396	1263	356.51	3.21e-10	1.66e-15	91	0.96	*		234	599
	81	397	1262	484.291	1.6e-15	8.23e-21	46	0.85	*		235	598
	82	398	1261	550.101	2.94e-18	1.52e-23	79	0.93	*		236	597
	83	399	831	434.583	1.85e-13	9.53e-19	56	0.88	~		237	392
	84	400	829	672.688	2.39e-23	1.24e-28	114	0.99	*		238	391
	85	401	828	699.303	1.87e-24	9.66e-30	99	0.97	*		239	390
	86	402	827	449.416	4.46e-14	2.3e-19	101	0.97	*		240	389
	87	403	826	162.9	0.0347046	1.79e-07	88	0.95	*		240	388
	88	411	817	359.936	2.32e-10	1.2e-15	59	0.89	*		244	383
	89	412	816	584.667	1.08e-19	5.58e-25	102	0.97	*		245	382
	90	413	815	673.914	2.12e-23	1.1e-28	102	0.97	*		246	381
	91	414	814	390.119	1.29e-11	6.68e-17	57	0.88	*		247	380
	92	415	813	498.157	4.22e-16	2.18e-21	58	0.89	*		248	379
	93	417	754	708.005	8.15e-25	4.21e-30	92	0.96	*		250	346
	94	418	753	769.744	2.23e-27	1.15e-32	117	0.99	*		251	345
	95	419	752	688.976	5.04e-24	2.6e-29	101	0.97	*		252	344
	96	421	751	632.184	1.15e-21	5.94e-27	107	0.98	*		253	343
	97	422	750	487.709	1.15e-15	5.92e-21	86	0.95	*		254	342
	98	446	490	537.952	9.4e-18	4.85e-23	103	0.98	*		265	281
	99	447	489	625.394	2.21e-21	1.14e-26	104	0.98	*		266	280
	100	448	488	716.968	3.46e-25	1.79e-30	120	1	*		267	279
	101	449	487	451.062	3.81e-14	1.97e-19	96	0.96	*		268	278
	102	504	505	183.284	0.0049535	2.56e-08	20	0.59	~		285	286
	103	506	625	567.837	5.41e-19	2.79e-24	73	0.92	*		287	329
	104	507	624	186.912	0.00349621	1.8e-08	17	0.52	*		288	328
	105	508	623	561.695	9.75e-19	5.03e-24	59	0.89	*		289	327
	106	509	622	488.557	1.06e-15	5.46e-21	85	0.94	*		290	326
	107	510	621	432.656	2.21e-13	1.14e-18	70	0.91	*		291	325
	108	511	620	320.372	1.02e-08	5.25e-14	65	0.9	*		292	324
	109	522	571	524.573	3.38e-17	1.75e-22	114	0.99	*		297	319
	110	523	570	517.108	6.9e-17	3.56e-22	134	1	*		298	318
	111	524	569	339.48	1.64e-09	8.45e-15	122	1	*		299	317
	112	539	562	479.459	2.52e-15	1.3e-20	141	1	*		301	315
	113	540	561	639.323	5.81e-22	3e-27	137	1	*		302	314
	114	541	560	490.815	8.53e-16	4.4e-21	129	1	*		303	313
	115	542	559	227.113	7.52e-05	3.88e-10	59	0.89	*		304	312
	116	548	736	246.511	1.18e-05	6.09e-11	31	0.75	*		307	335
	117	549	735	477.543	3.04e-15	1.57e-20	51	0.87	*		308	334	G:C (B4)	B4_L8:J6/8
	118	550	734	660.369	7.76e-23	4.01e-28	97	0.97	*		309	333	U:A (B4)	B4_L8:J6/8
	119	763	764	162.66	0.0353731	1.83e-07	68	0.91			349	350
	120	763	855	171.501	0.0152034	7.85e-08	69	0.91			349	408
	121	763	856	567.603	5.52e-19	2.85e-24	90	0.95	*		349	409
	122	764	855	586.624	8.97e-20	4.63e-25	53	0.87	*		350	408
	123	764	856	174.763	0.0111492	5.75e-08	74	0.92			350	409
	124	765	854	705.273	1.06e-24	5.47e-30	79	0.93	*		351	407
	125	766	853	567.949	5.36e-19	2.77e-24	82	0.94	*		352	406
	126	777	804	512.546	1.07e-16	5.53e-22	90	0.95	*		358	373
	127	778	803	527.009	2.68e-17	1.38e-22	111	0.99	*		359	372
	128	779	802	651.177	1.87e-22	9.66e-28	132	1	*		360	371
	129	780	801	607.872	1.18e-20	6.07e-26	120	1	*		361	370
	130	781	800	583.855	1.17e-19	6.02e-25	103	0.98	*		362	369
	131	782	799	179.907	0.00681993	3.52e-08	52	0.87	*		363	368
	132	832	985	257.029	4.33e-06	2.23e-11	56	0.88	~		393	494
	133	833	984	479.881	2.43e-15	1.25e-20	62	0.9	*		394	493
	134	844	973	236.436	3.1e-05	1.6e-10	19	0.57	*		401	487
	135	845	972	604.067	1.69e-20	8.73e-26	71	0.92	*		402	486
	136	846	971	623.302	2.68e-21	1.38e-26	94	0.96	*		403	485
	137	944	1241	316.594	1.46e-08	7.54e-14	65	0.9	*		458	581
	138	945	1240	191.594	0.00224292	1.16e-08	23	0.64	*		459	580
	139	946	1239	238.769	2.47e-05	1.28e-10	25	0.67	*		460	579
	140	947	1238	174.392	0.011583	5.98e-08	14	0.45	*		461	578
	141	987	1024	190.408	0.00250318	1.29e-08	68	0.91	*		496	517
	142	988	1023	545.052	4.77e-18	2.46e-23	113	0.99	*		497	516
	143	990	1021	570.764	4.08e-19	2.11e-24	90	0.95	*		498	515
	144	991	1020	500.276	3.45e-16	1.78e-21	77	0.93	*		499	514
	145	992	1019	299.638	7.38e-08	3.81e-13	29	0.73	*		500	513
	146	1025	1258	314.035	1.86e-08	9.63e-14	84	0.94	~		518	594
	147	1026	1257	709.8	6.86e-25	3.54e-30	116	0.99	*		519	593
	148	1027	1256	673.143	2.29e-23	1.18e-28	106	0.98	*		520	592
	149	1028	1255	730.496	9.52e-26	4.91e-31	96	0.96	*		521	591
	150	1029	1254	568.493	5.09e-19	2.63e-24	74	0.92	*		522	590
	151	1062	1137	308.399	3.2e-08	1.65e-13	76	0.93	*		528	543
	152	1063	1136	556.079	1.66e-18	8.59e-24	107	0.98	*		529	542
	153	1064	1135	411.311	1.7e-12	8.8e-18	99	0.97	*		530	541
	154	1065	1134	260.474	3.11e-06	1.61e-11	54	0.88	*		531	540
	155	1066	1133	209.626	0.000400258	2.07e-09	47	0.85	*		532	539
	156	1142	1251	490.221	9.03e-16	4.66e-21	91	0.96	*		545	589	P17
	157	1143	1250	280.497	4.6e-07	2.38e-12	62	0.9	*		546	588	P17
	158	1144	1249	442.025	9.06e-14	4.68e-19	78	0.93	*		547	587	P17
	159	1145	1248	341.062	1.41e-09	7.26e-15	62	0.9	*		548	586	P17
	160	1146	1247	735.169	6.07e-26	3.14e-31	97	0.97	*		549	585	P17
	161	1147	1246	618.645	4.21e-21	2.17e-26	70	0.91	*		550	584	P17
	162	1148	1245	493.542	6.59e-16	3.4e-21	69	0.91	*		551	583	P17
	163	1149	1244	365.663	1.34e-10	6.91e-16	38	0.81	*		552	582	P17
	164	1152	1237	221.49	0.000129081	6.66e-10	30	0.74	*		554	577	P18
	165	1156	1182	325.138	6.46e-09	3.33e-14	93	0.96	*		557	574	P18
	166	1157	1181	238.528	2.53e-05	1.31e-10	73	0.92	*		557	573	P18
	167	1158	1180	419.603	7.71e-13	3.98e-18	93	0.96	*		558	572	P18
	168	1161	1177	204.546	0.000651389	3.36e-09	97	0.97	*		559	571	P18
	169	1162	1176	233.514	4.08e-05	2.11e-10	88	0.95	*		560	570	P18
	170	1163	1175	319.639	1.09e-08	5.64e-14	55	0.88	*		561	569	P18
	171	1164	1165	188.773	0.00293022	1.51e-08	44	0.84			562	563	P18/L18	B6 (L18:L18)
	172	1164	1169	188.897	0.00290238	1.5e-08	51	0.87			562	567	P18/L18	B6 (L18:L18)
	173	1164	1174	246.491	1.19e-05	6.12e-11	61	0.89	*		562	568	P18/L18	B6 (L18:L18)
	174	1165	1169	245.975	1.24e-05	6.42e-11	47	0.85	~		563	567	P18/L18	B6 (L18:L18)
	175	1165	1174	186.035	0.00380986	1.97e-08	57	0.88	~		563	568	P18/L18	B6 (L18:L18)
	176	1169	1174	184.196	0.00454572	2.35e-08	64	0.9	~		567	568	P18/L18	B6 (L18:L18)
	177	1260	1265	275.036	7.75e-07	4e-12	42	0.83	~		596	600
	178	1309	1335	623.232	2.71e-21	1.4e-26	74	0.92	*		626	641
	179	1310	1334	502.674	2.75e-16	1.42e-21	67	0.91	*		627	640
	180	1311	1333	342.368	1.24e-09	6.41e-15	86	0.95	*		628	639
	181	1312	1332	307.043	3.64e-08	1.88e-13	81	0.94	*		629	638

### Sheet: GOOLD
Alignment	#	left_pos	right_pos	score	E-value	pvalue	subs	power	Aln	Ref_seq	left_pos_Ref	right_pos_Ref	Examples
	1	2	77	283.196	0.000441482	4.55e-09	43	0.83	*		422	481
	2	3	76	251.686	0.00393873	4.06e-08	39	0.81	*		423	480
	3	4	75	522.597	2.62e-11	2.7e-16	51	0.87	*		424	479
	4	6	73	339.626	8.73e-06	9e-11	18	0.55	*		426	477
	5	7	72	422.948	2.67e-08	2.75e-13	29	0.73	*		427	476
	6	9	70	321.754	3.02e-05	3.11e-10	28	0.72	*		429	474	P14
	7	10	57	319.291	3.59e-05	3.7e-10	29	0.73	*		430	464	P14
	8	11	56	454.547	2.97e-09	3.06e-14	37	0.8	*		431	463	P14
	9	12	55	551.063	3.61e-12	3.72e-17	36	0.79	*		432	462	P14
	10	14	53	314.681	4.95e-05	5.1e-10	33	0.77	*		434	460	P14
	11	18	51	247.286	0.00534684	5.51e-08	46	0.85	*		438	458	P14
	12	24	45	422.303	2.78e-08	2.87e-13	48	0.86	*		442	454	P14
	13	25	44	370.425	1.03e-06	1.06e-11	50	0.86	*		443	453	P14
	14	26	43	372.358	8.97e-07	9.24e-12	40	0.82	*		444	452	P14
	15	62	219	357.348	2.55e-06	2.63e-11	40	0.82	~		467	559
	16	63	218	475.232	7.04e-10	7.26e-15	43	0.83	~		468	558
	17	64	217	383.684	4.09e-07	4.21e-12	57	0.88	~		469	557
	18	65	216	421.162	3.02e-08	3.11e-13	38	0.81	~		470	556
	19	66	215	421.662	2.91e-08	3e-13	24	0.66	~		471	555
	20	224	743	220.972	0.0332195	3.42e-07	32	0.76	*		562	716
	21	225	742	375.067	7.43e-07	7.66e-12	38	0.81	*		563	715
	22	226	741	486.065	3.31e-10	3.41e-15	40	0.82	*		564	714
	23	227	740	453.072	3.28e-09	3.38e-14	72	0.92	*		565	713
	24	229	739	453.069	3.28e-09	3.38e-14	57	0.88	*		566	712
	25	232	738	327.995	1.96e-05	2.02e-10	60	0.89	*		567	711
	26	234	736	378.328	5.93e-07	6.11e-12	53	0.87	*		568	710
	27	236	734	322.292	2.92e-05	3.01e-10	50	0.86	*		569	709
	28	247	820	461.891	1.78e-09	1.84e-14	34	0.78	~		576	747
	29	248	819	509.445	6.53e-11	6.73e-16	41	0.82	~		577	746
	30	250	818	390.54	2.54e-07	2.62e-12	41	0.82	~		578	745
	31	251	817	490.661	2.4e-10	2.48e-15	31	0.75	~		579	744
	32	252	816	432.447	1.38e-08	1.42e-13	27	0.7	~		580	743
	33	260	435	520.109	3.1e-11	3.2e-16	37	0.8	*		587	605
	34	262	433	483.761	3.88e-10	4e-15	34	0.78	*		589	603
	35	263	432	575.268	6.71e-13	6.91e-18	44	0.84	*		590	602
	36	264	431	525.759	2.1e-11	2.16e-16	48	0.86	*		591	601
	37	265	429	295.986	0.000181403	1.87e-09	31	0.75	*		592	600
	38	268	424	322.468	2.88e-05	2.96e-10	35	0.78	*		593	598
	39	269	423	236.903	0.0109728	1.13e-07	22	0.63	*		593	598
	40	437	478	439.82	8.25e-09	8.5e-14	27	0.7	*		606	630
	41	438	477	507.229	7.61e-11	7.84e-16	60	0.89	*		607	629
	42	439	476	375.135	7.41e-07	7.63e-12	41	0.82	*		607	628
	43	440	474	331.323	1.56e-05	1.6e-10	57	0.88	*		608	628
	44	441	473	317.794	3.99e-05	4.11e-10	64	0.9	*		609	627
	45	448	466	327.521	2.03e-05	2.09e-10	38	0.81	*		613	623
	46	449	465	414.844	4.69e-08	4.83e-13	31	0.75	*		614	622
	47	482	726	405.439	9.01e-08	9.29e-13	36	0.79	*		633	702	P21
	48	483	725	445.483	5.57e-09	5.74e-14	36	0.79	*		634	701	P21
	49	485	723	405.902	8.71e-08	8.97e-13	49	0.86	*		636	699	P21
	50	502	710	317.228	4.14e-05	4.27e-10	34	0.78	*		647	687	P21
	51	503	709	337.479	1.01e-05	1.05e-10	36	0.79	*		648	686	P21
	52	515	614	233.988	0.0134679	1.39e-07	17	0.52	*		650	650	P21
	53	628	651	246.599	0.00561325	5.79e-08	23	0.64	*		653	661	P21
	54	748	767	223.379	0.0281198	2.9e-07	43	0.83	~		721	733
	55	759	760	237.288	0.0107092	1.1e-07	15	0.47			727	728
	56	759	813	237.288	0.0107092	1.1e-07	15	0.47			727	740
	57	759	814	463.543	1.59e-09	1.64e-14	20	0.59	*		727	741
	58	760	813	376.069	6.93e-07	7.15e-12	10	0.32	*		728	740
	59	762	811	226.3	0.0229108	2.36e-07	53	0.87	*		730	738
	60	824	971	334.108	1.28e-05	1.32e-10	40	0.82	*		750	809
	61	825	970	478.919	5.44e-10	5.61e-15	46	0.85	*		751	808
	62	827	968	497.926	1.45e-10	1.5e-15	43	0.83	*		752	807
	63	828	967	434.068	1.23e-08	1.27e-13	40	0.82	*		753	806
	64	829	965	281.222	0.000505541	5.21e-09	49	0.86	*		754	805
	65	835	867	490.167	2.49e-10	2.57e-15	67	0.91	*		758	770
	66	836	866	394.257	1.96e-07	2.02e-12	57	0.88	*		759	769
	67	837	865	357.49	2.53e-06	2.6e-11	57	0.88	*		760	768
	68	838	864	229.211	0.0187315	1.93e-07	54	0.88	*		761	767
	69	839	863	232.464	0.0149467	1.54e-07	25	0.67	*		761	766
	70	874	992	552.626	3.24e-12	3.34e-17	46	0.85	~		776	824
	71	878	959	232.455	0.0149467	1.54e-07	37	0.8	*		779	799
	72	879	957	424.382	2.41e-08	2.49e-13	67	0.91	*		780	798
	73	880	955	474.277	7.52e-10	7.75e-15	47	0.85	*		781	797
	74	881	954	435.329	1.13e-08	1.16e-13	35	0.78	*		782	796
	75	882	953	326.845	2.13e-05	2.19e-10	28	0.72	*		783	795
	76	883	952	246.357	0.00569177	5.87e-08	16	0.5	*		784	794
	77	982	1008	383.835	4.05e-07	4.17e-12	30	0.74	*		818	832
	78	983	1007	368.721	1.16e-06	1.19e-11	29	0.73	*		819	831
